# The activation of INF2 by Piezo1/Ca^2+^ is required for mesenchymal to amoeboid transition in confined environments

**DOI:** 10.1101/2023.06.23.546346

**Authors:** Neelakshi Kar, Alexa P. Caruso, Nicos Prokopiou, Jeremy S. Logue

**Affiliations:** Department of Regenerative and Cancer Cell Biology, Albany Medical College, 47 New Scotland Ave, Albany, NY 12208

**Keywords:** cancer, mesenchymal, amoeboid, microenvironment, bleb

## Abstract

To invade heterogenous tissues, transformed cells may undergo a mesenchymal to amoeboid transition (MAT). However, the molecular mechanisms regulating this transition are poorly defined. In invasive melanoma cells, we demonstrate that intracellular [Ca^2+^] increases with the degree of confinement in a Piezo1 dependent fashion. Moreover, Piezo1/Ca^2+^ is found to drive amoeboid and not mesenchymal migration in confined environments. Consistent with a model in which Piezo1 senses tension at the plasma membrane, the percentage of cells using amoeboid migration is further increased in undulating microchannels. Surprisingly, amoeboid migration was not promoted by myosin light chain kinase (MLCK), which is sensitive to intracellular [Ca^2+^]. Instead, we report that Piezo1/Ca^2+^ activates inverted formin-2 (INF2) to induce widespread actin cytoskeletal remodeling. Strikingly, the activation of INF2 is found to promote de-adhesion, which in turn facilitates MAT. Using micropatterned surfaces, we demonstrate that cells require INF2 to effectively migrate in environments with challenging mechanochemical properties.

**Summary Statement:** Migrating melanoma cells are found to rely on the activation of inverted formin-2 (INF2) by Piezo1/Ca^2+^ for mesenchymal to amoeboid transition (MAT) in confined environments.
