## Supplementary material for "The activation of INF2 by Piezo1/Ca^2+^ is required for mesenchymal to amoeboid transition in confined environments": Figure 8-figure supplement 1-source data 1

### Sheet: Sheet1
Piezo1					ROCK2					INF2
Sample ID	Survival time (months)	Survival event	FKPM		Sample ID	Survival time (months)	Survival event	FKPM		Sample ID	Survival time (months)	Survival event	FKPM
TCGA-EB-A51B-01A	30.6082	0	32.3		TCGA-BF-A3DN-01A	23.5726	0	11.8		TCGA-BF-A5ES-01A	16.1096	0	47.2
TCGA-BF-A5EO-01A	23.1123	0	31.6		TCGA-FR-A2OS-01A	12.0986	1	10.1		TCGA-EB-A4IQ-01A	20.9096	1	33.7
TCGA-EB-A4IQ-01A	20.9096	1	26.8		TCGA-FR-A3R1-01A	22.5205	0	9.5		TCGA-GF-A769-01A	35.178	1	32.2
TCGA-BF-AAP6-01A	10.6849	0	26.6		TCGA-BF-A1PV-01A	0.460273	0	8.8		TCGA-BF-A1PV-01A	0.460273	0	31.6
TCGA-BF-A1PV-01A	0.460273	0	24.5		TCGA-ER-A19T-01A	8.8767	1	8.1		TCGA-XV-A9W5-01A	12.8877	0	31.6
TCGA-XV-AAZV-01A	13.5452	0	24.5		TCGA-GF-A2C7-01A	0.69041	0	7.8		TCGA-EB-A4P0-01A	10.7178	1	31.5
TCGA-ER-A19T-01A	8.8767	1	24.5		TCGA-EB-A42Z-01A	14.4986	0	7.7		TCGA-EB-A82C-01A	0.558903	0	30.5
TCGA-BF-A3DL-01A	25.2822	0	22.1		TCGA-FW-A5DX-01A	21.0411	0	7.6		TCGA-EB-A97M-01A	13.6109	0	29.4
TCGA-EB-A4IS-01A	25.4465	0	21.7		TCGA-EB-A44N-01A	6.73972	1	7.5		TCGA-EB-A42Z-01A	14.4986	0	26.2
TCGA-EB-A97M-01A	13.6109	0	20.6		TCGA-EB-A44P-01A	24.3616	0	7		TCGA-BF-AAP8-01A	14.6959	0	26.1
TCGA-BF-A3DJ-01A	15.2548	0	20.5		TCGA-GF-A769-01A	35.178	1	6.9		TCGA-XV-AAZV-01A	13.5452	0	25.8
TCGA-ER-A42H-01A	14.0055	1	19.4		TCGA-BF-A1Q0-01A	27.3205	0	6.9		TCGA-BF-A5EO-01A	23.1123	0	25.6
TCGA-BF-A5EP-01A	11.0137	0	19.2		TCGA-D9-A4Z2-01A	6.24657	1	6.8		TCGA-EB-A1NK-01A	34.1589	0	24.5
TCGA-EB-A5UM-01A	25.6109	0	18.5		TCGA-EB-A3XC-01A	21.3698	0	6.7		TCGA-EB-A3HV-01A	1.28219	0	24.5
TCGA-EB-A42Y-01A	23.7041	1	18.1		TCGA-BF-AAP6-01A	10.6849	0	6.7		TCGA-BF-A1PU-01A	12.7233	0	24.2
TCGA-EB-A5SF-01A	12.1315	1	17.9		TCGA-FS-A1ZN-01A	24	1	6.6		TCGA-BF-AAP7-01A	10.4548	0	23.7
TCGA-XV-AAZW-01A	12.9205	1	17.4		TCGA-EB-A3XF-01A	9.13972	0	6.6		TCGA-EB-A51B-01A	30.6082	0	23.3
TCGA-FR-A2OS-01A	12.0986	1	17.2		TCGA-BF-A3DJ-01A	15.2548	0	6.3		TCGA-EB-A44P-01A	24.3616	0	23.1
TCGA-EB-A5VU-01A	10.5534	1	16.8		TCGA-GN-A8LN-01A	25.3808	0	6.2		TCGA-EB-A5SE-01A	13.1835	1	22.9
TCGA-EB-A6QZ-01A	11.5726	1	16.5		TCGA-EB-A5VU-01A	10.5534	1	6.2		TCGA-EB-A24C-01A	20.7781	0	22.7
TCGA-EB-A6QY-01A	12.5589	0	16.4		TCGA-BF-A3DM-01A	19.7589	0	6.2		TCGA-BF-AAOX-01A	14.5972	0	22.6
TCGA-GN-A8LN-01A	25.3808	0	15.8		TCGA-D9-A4Z5-01A	7.16712	0	6		TCGA-BF-AAP4-01A	11.0137	0	22.1
TCGA-EB-A57M-01A	15.5178	1	15.5		TCGA-EB-A4IS-01A	25.4465	0	5.8		TCGA-D9-A4Z5-01A	7.16712	0	22.1
TCGA-EB-A3XC-01A	21.3698	0	15.2		TCGA-EB-A4XL-01A	25.5452	0	5.8		TCGA-BF-AAOU-01A	15.6493	0	22
TCGA-ER-A196-01A	58.6849	0	15		TCGA-XV-AAZW-01A	12.9205	1	5.6		TCGA-EB-A44N-01A	6.73972	1	21.5
TCGA-EB-A3XB-01A	26.1698	0	14.8		TCGA-EB-A44O-01A	2.66301	0	5.6		TCGA-EB-A85J-01A	11.8356	0	21.5
TCGA-EB-A82C-01A	0.558903	0	14.3		TCGA-EB-A41B-01A	9.56711	0	5.5		TCGA-EB-A4XL-01A	25.5452	0	20.9
TCGA-BF-A5ER-01A	10.7507	0	14.2		TCGA-XV-A9W5-01A	12.8877	0	5.3		TCGA-BF-A1PZ-01A	28.0438	0	20.7
TCGA-EB-A4OY-01A	32.1205	0	14.2		TCGA-EB-A51B-01A	30.6082	0	5.3		TCGA-EB-A5UM-01A	25.6109	0	20.6
TCGA-EB-A1NK-01A	34.1589	0	14.2		TCGA-FR-A726-01A	10.0274	1	5.3		TCGA-XV-AAZY-01A	13.3151	0	19.9
TCGA-D9-A4Z5-01A	7.16712	0	14.2		TCGA-BF-AAOU-01A	15.6493	0	5.3		TCGA-BF-AAP6-01A	10.6849	0	19.7
TCGA-WE-A8K4-01A	20.1863	0	14.1		TCGA-EB-A5FP-01A	14.926	1	5.2		TCGA-EB-A57M-01A	15.5178	1	19.7
TCGA-IH-A3EA-01A	17.2274	0	14.1		TCGA-EB-A41A-01A	8.61369	0	5.2		TCGA-D3-A5GT-01A	16.0109	0	19.4
TCGA-ER-A19K-01A	15.4192	1	14.1		TCGA-EB-A42Y-01A	23.7041	1	5		TCGA-YG-AA3N-01A	10.0603	0	19.3
TCGA-EB-A4OZ-01A	20.3835	0	13.9		TCGA-EB-A550-01A	8.67944	1	5		TCGA-ER-A19K-01A	15.4192	1	19.3
TCGA-EB-A550-01A	8.67944	1	13.9		TCGA-WE-A8K4-01A	20.1863	0	4.6		TCGA-FR-A726-01A	10.0274	1	19.2
TCGA-EB-A85I-01A	11.9014	0	13.2		TCGA-EB-A3Y6-01A	4.14246	0	4.6		TCGA-HR-A5NC-01A	32.8767	0	18.8
TCGA-EB-A431-01A	18.674	0	13.2		TCGA-GN-A26C-01A	26.9918	1	4.5		TCGA-FS-A1ZN-01A	24	1	18.8
TCGA-GN-A26C-01A	26.9918	1	13.1		TCGA-EB-A24D-01A	21.2055	0	4.5		TCGA-ER-A196-01A	58.6849	0	18.5
TCGA-EB-A299-01A	12.4274	0	13.1		TCGA-EB-A551-01A	19.3972	0	4.5		TCGA-EB-A5FP-01A	14.926	1	18.4
TCGA-EB-A5SE-01A	13.1835	1	12.9		TCGA-EB-A6R0-01A	19.989	1	4.5		TCGA-FR-A2OS-01A	12.0986	1	18.2
TCGA-EB-A44N-01A	6.73972	1	12.9		TCGA-BF-AAP8-01A	14.6959	0	4.4		TCGA-EB-A6R0-01A	19.989	1	18.2
TCGA-XV-AAZY-01A	13.3151	0	12.9		TCGA-D9-A4Z3-01A	16.6027	0	4.3		TCGA-EB-A3XE-01A	5.9178	0	17.7
TCGA-EB-A3XD-01A	38.1369	0	12.9		TCGA-D9-A3Z4-01A	17.063	1	4.3		TCGA-GN-A4U5-01A	38.0054	0	17.7
TCGA-BF-AAOU-01A	15.6493	0	12.8		TCGA-EB-A82B-01A	12.8219	0	4.2		TCGA-XV-AAZW-01A	12.9205	1	17.4
TCGA-BF-A1PZ-01A	28.0438	0	12.7		TCGA-EB-A299-01A	12.4274	0	4.1		TCGA-BF-A1PX-01A	9.27122	1	17.3
TCGA-GF-A769-01A	35.178	1	12.6		TCGA-BF-AAP1-01A	13.4466	0	4.1		TCGA-EB-A4OZ-01A	20.3835	0	17.3
TCGA-HR-A5NC-01A	32.8767	0	12.6		TCGA-ER-A2NF-01A	28.8328	1	4.1		TCGA-EB-A3Y7-01A	10.7178	1	17
TCGA-BF-A1PX-01A	9.27122	1	12.4		TCGA-EB-A6QY-01A	12.5589	0	3.8		TCGA-D9-A3Z4-01A	17.063	1	16.6
TCGA-FR-A728-01A	19.1671	0	12.3		TCGA-XV-A9VZ-01A	0.361643	0	3.8		TCGA-ER-A42H-01A	14.0055	1	16.6
TCGA-BF-AAP7-01A	10.4548	0	12.2		TCGA-ER-A19K-01A	15.4192	1	3.7		TCGA-EB-A6QZ-01A	11.5726	1	16.3
TCGA-FR-A3R1-01A	22.5205	0	12		TCGA-HR-A5NC-01A	32.8767	0	3.7		TCGA-FR-A3R1-01A	22.5205	0	16.3
TCGA-EB-A553-01A	7.43013	0	12		TCGA-EB-A5SE-01A	13.1835	1	3.7		TCGA-EB-A4IS-01A	25.4465	0	16.2
TCGA-XV-A9W5-01A	12.8877	0	11.8		TCGA-ER-A42H-01A	14.0055	1	3.6		TCGA-BF-A5ER-01A	10.7507	0	16.2
TCGA-YG-AA3N-01A	10.0603	0	11.5		TCGA-EB-A24C-01A	20.7781	0	3.6		TCGA-GN-A26C-01A	26.9918	1	15.9
TCGA-XV-A9W2-01A	13.7096	0	10.9		TCGA-BF-AAP2-01A	13.3151	0	3.5		TCGA-EB-A42Y-01A	23.7041	1	15.9
TCGA-ER-A2NB-01A	28.1753	1	10.7		TCGA-GN-A263-01A	15.3534	1	3.5		TCGA-IH-A3EA-01A	17.2274	0	15.7
TCGA-EB-A44P-01A	24.3616	0	10.4		TCGA-ER-A196-01A	58.6849	0	3.5		TCGA-EB-A5SF-01A	12.1315	1	15.3
TCGA-ER-A2NF-01A	28.8328	1	10.2		TCGA-EB-A4P0-01A	10.7178	1	3.4		TCGA-D9-A4Z3-01A	16.6027	0	15.3
TCGA-EB-A4P0-01A	10.7178	1	10.1		TCGA-EB-A431-01A	18.674	0	3.4		TCGA-ER-A2NB-01A	28.1753	1	15.2
TCGA-EB-A44O-01A	2.66301	0	9.9		TCGA-BF-A5EQ-01A	10.6192	0	3.4		TCGA-EB-A553-01A	7.43013	0	15.1
TCGA-EB-A3Y7-01A	10.7178	1	9.8		TCGA-EB-A6QZ-01A	11.5726	1	3.4		TCGA-BF-A1Q0-01A	27.3205	0	15
TCGA-EB-A3XE-01A	5.9178	0	9.8		TCGA-EB-A85J-01A	11.8356	0	3.3		TCGA-GF-A2C7-01A	0.69041	0	14.7
TCGA-BF-A1Q0-01A	27.3205	0	9.6		TCGA-EB-A82C-01A	0.558903	0	3.1		TCGA-EB-A3XF-01A	9.13972	0	14.1
TCGA-EB-A4XL-01A	25.5452	0	9.3		TCGA-BF-A5EP-01A	11.0137	0	2.8		TCGA-BF-A3DL-01A	25.2822	0	14
TCGA-EB-A82B-01A	12.8219	0	9.2		TCGA-XV-A9W2-01A	13.7096	0	2.8		TCGA-EB-A3XC-01A	21.3698	0	14
TCGA-BF-A5EQ-01A	10.6192	0	9		TCGA-EB-A5UM-01A	25.6109	0	2.7		TCGA-EB-A550-01A	8.67944	1	13.8
TCGA-EB-A42Z-01A	14.4986	0	9		TCGA-EB-A1NK-01A	34.1589	0	2.7		TCGA-EB-A82B-01A	12.8219	0	13.8
TCGA-BF-AAP2-01A	13.3151	0	8.9		TCGA-EB-A3HV-01A	1.28219	0	2.7		TCGA-EB-A6QY-01A	12.5589	0	13.8
TCGA-EB-A41B-01A	9.56711	0	8.9		TCGA-GN-A4U5-01A	38.0054	0	2.6		TCGA-BF-A5EP-01A	11.0137	0	13.1
TCGA-EB-A41A-01A	8.61369	0	8.9		TCGA-BF-A1PX-01A	9.27122	1	2.6		TCGA-EB-A4OY-01A	32.1205	0	12.4
TCGA-GN-A4U5-01A	38.0054	0	8.7		TCGA-EB-A85I-01A	11.9014	0	2.6		TCGA-BF-A5EQ-01A	10.6192	0	11.8
TCGA-D9-A4Z2-01A	6.24657	1	8.7		TCGA-EB-A3XB-01A	26.1698	0	2.5		TCGA-WE-A8K4-01A	20.1863	0	11.7
TCGA-BF-AAOX-01A	14.5972	0	8.7		TCGA-EB-A4IQ-01A	20.9096	1	2.1		TCGA-EB-A3Y6-01A	4.14246	0	11.7
TCGA-EB-A3HV-01A	1.28219	0	8.6		TCGA-BF-AAP4-01A	11.0137	0	2.1		TCGA-BF-A3DM-01A	19.7589	0	11.5
TCGA-EB-A85J-01A	11.8356	0	8.3		TCGA-FR-A728-01A	19.1671	0	2.1		TCGA-BF-AAP1-01A	13.4466	0	11.5
TCGA-BF-A5ES-01A	16.1096	0	8.1		TCGA-EB-A3XE-01A	5.9178	0	2.1		TCGA-EB-A431-01A	18.674	0	11.4
TCGA-BF-A1PU-01A	12.7233	0	7.7		TCGA-IH-A3EA-01A	17.2274	0	1.9		TCGA-FW-A5DX-01A	21.0411	0	11.3
TCGA-EB-A24C-01A	20.7781	0	7.7		TCGA-XV-AAZV-01A	13.5452	0	1.9		TCGA-EB-A85I-01A	11.9014	0	11.2
TCGA-BF-AAP8-01A	14.6959	0	7.4		TCGA-EB-A553-01A	7.43013	0	1.9		TCGA-ER-A2NF-01A	28.8328	1	11.1
TCGA-XV-A9VZ-01A	0.361643	0	7.3		TCGA-BF-A9VF-01A	14.4657	0	1.8		TCGA-BF-A3DN-01A	23.5726	0	11
TCGA-EB-A3XF-01A	9.13972	0	7.2		TCGA-BF-A1PZ-01A	28.0438	0	1.7		TCGA-GN-A8LN-01A	25.3808	0	10.3
TCGA-D9-A3Z4-01A	17.063	1	7		TCGA-BF-AAOX-01A	14.5972	0	1.6		TCGA-XV-A9VZ-01A	0.361643	0	10.3
TCGA-BF-A9VF-01A	14.4657	0	7		TCGA-YG-AA3N-01A	10.0603	0	1.6		TCGA-BF-A3DJ-01A	15.2548	0	10.1
TCGA-EB-A6R0-01A	19.989	1	6.7		TCGA-DA-A960-01A	26.4328	0	1.5		TCGA-EB-A3XD-01A	38.1369	0	10.1
TCGA-D9-A4Z3-01A	16.6027	0	6.6		TCGA-BF-A5EO-01A	23.1123	0	1.5		TCGA-EB-A299-01A	12.4274	0	9.6
TCGA-ER-A194-01A	44.515	1	6.5		TCGA-EB-A57M-01A	15.5178	1	1.4		TCGA-BF-A9VF-01A	14.4657	0	9.4
TCGA-FR-A726-01A	10.0274	1	6.5		TCGA-BF-A1PU-01A	12.7233	0	1.3		TCGA-EB-A3XB-01A	26.1698	0	9.4
TCGA-BF-AAP1-01A	13.4466	0	6.4		TCGA-EB-A4OZ-01A	20.3835	0	1.3		TCGA-BF-AAP2-01A	13.3151	0	9.3
TCGA-EB-A5FP-01A	14.926	1	6.3		TCGA-EB-A3XD-01A	38.1369	0	1.3		TCGA-EB-A41A-01A	8.61369	0	9
TCGA-GF-A2C7-01A	0.69041	0	6.1		TCGA-EB-A97M-01A	13.6109	0	1.3		TCGA-ER-A194-01A	44.515	1	8.2
TCGA-EB-A3Y6-01A	4.14246	0	6		TCGA-BF-A5ES-01A	16.1096	0	1.2		TCGA-FR-A728-01A	19.1671	0	7.9
TCGA-DA-A960-01A	26.4328	0	5.7		TCGA-BF-AAP7-01A	10.4548	0	1.2		TCGA-EB-A5VU-01A	10.5534	1	7.8
TCGA-D3-A5GT-01A	16.0109	0	5.1		TCGA-D3-A5GT-01A	16.0109	0	1.1		TCGA-ER-A19T-01A	8.8767	1	7.7
TCGA-FW-A5DX-01A	21.0411	0	5		TCGA-ER-A194-01A	44.515	1	1.1		TCGA-XV-A9W2-01A	13.7096	0	7.6
TCGA-FS-A1ZN-01A	24	1	4.9		TCGA-BF-A5ER-01A	10.7507	0	0.9		TCGA-D9-A4Z2-01A	6.24657	1	7.3
TCGA-EB-A551-01A	19.3972	0	4.4		TCGA-EB-A4OY-01A	32.1205	0	0.9		TCGA-EB-A41B-01A	9.56711	0	6.8
TCGA-BF-AAP4-01A	11.0137	0	4.3		TCGA-BF-A3DL-01A	25.2822	0	0.8		TCGA-DA-A960-01A	26.4328	0	6.5
TCGA-BF-A3DM-01A	19.7589	0	4.3		TCGA-EB-A3Y7-01A	10.7178	1	0.7		TCGA-EB-A44O-01A	2.66301	0	6.4
TCGA-BF-A3DN-01A	23.5726	0	4.2		TCGA-ER-A2NB-01A	28.1753	1	0.7		TCGA-EB-A24D-01A	21.2055	0	5.8
TCGA-EB-A24D-01A	21.2055	0	3.5		TCGA-XV-AAZY-01A	13.3151	0	0.6		TCGA-EB-A551-01A	19.3972	0	4.7
TCGA-GN-A263-01A	15.3534	1	2.1		TCGA-EB-A5SF-01A	12.1315	1	0.4		TCGA-GN-A263-01A	15.3534	1	2.5
